# High throughput evaluation of genetic variants with prime editing sensor libraries

**DOI:** 10.1101/2022.10.26.513842

**Authors:** Samuel I. Gould, Alexandra N. Wuest, Kexin Dong, Grace A. Johnson, Alvin Hsu, Varun K. Narendra, Stuart S. Levine, David R. Liu, Francisco J. Sánchez Rivera

## Abstract

Many human diseases have a strong association with diverse types of genetic alterations. These diseases include cancer, in which tumor genomes often harbor a complex spectrum of single-nucleotide alterations and chromosomal rearrangements that can perturb gene function in ways that remain poorly understood. Some cancer-associated genes exhibit a tremendous degree of mutational heterogeneity, which may impact disease initiation, progression, and therapy responses. For example, *TP53*, the most frequently mutated gene in cancer, shows extensive allelic variation that leads to the generation of altered proteins that can produce functionally distinct phenotypes. Whether distinct variants of *TP53* and other genes encode proteins with loss-of-function, gain-of-function, or otherwise neomorphic phenotypes remains both controversial and technically challenging to assess, particularly at the endogenous level. Here, we present a high-throughput prime editing “sensor” strategy to quantitatively assess the functional impact of diverse types of endogenous genetic variants. We used this strategy to screen the largest collection of endogenous cancer-associated *TP53* variants assembled to date, identifying both known and novel alleles that impact p53 function in mechanistically diverse ways. Intriguingly, we find that certain types of endogenous *TP53* variants, particularly those in the p53 oligomerization domain, display opposite phenotypes in exogenous overexpression systems. These include disease-relevant variants found in humans with cancer predisposition syndromes that encode altered proteins with unique molecular properties. Our results emphasize the physiological importance of gene dosage in shaping native protein stoichiometry and protein-protein interactions, highlight the dangers of using exogenous overexpression systems to interpret pathogenic alleles, and establish a powerful computational and experimental framework for studying diverse types of genetic variants in their endogenous sequence context at scale.
