## Supplementary material for "High throughput evaluation of genetic variants with prime editing sensor libraries": Gould_et_al_bioRxiv_Sept_2023_Supplemental-Table-2_primers.xlsx

### Sheet: Library_prep
Primer Name	Sequence (5' to 3')	Notes
Sensor_F	CATAGCGTACACGTCTCACACCG	For amplification/cloning of p53 PE sensor library
Sensor_R	GTGCCGTTGACGACCGGATCTAGAATTC	For amplification/cloning of p53 PE sensor library

### Sheet: Illumina_deconvolution
Primer Name	Sequence (5' to 3')	Notes	Barcode Sequence	Sample
Sensor_PCR1_F	CGCTCTTCCGATCTCTAGCGTTCGAGTTAGGAATT	PCR1 primer F	N/A	All
Sensor_PCR1_R	CTGAACCGCTCTTCCGATCTTTGTGGAAAGGACGAAACACC	PCR1 primer R	N/A	All
Sensor_PCR2_F	AATGATACGGCGACCACCGAGATCTACACCGCTCTTCCGATCTCTAGCGT	PCR2 primer F	N/A	All
Sensor_PCR2_Barcode_1	CAAGCAGAAGACGGCATACGAGATCGGTTCAACCTGCTGAACCGCTCTTCCGATCT	PCR2 primer R	CGGTTCAA	Plasmid Library
Sensor_PCR2_Barcode_2	CAAGCAGAAGACGGCATACGAGATGCTGGATTCCTGCTGAACCGCTCTTCCGATCT	PCR2 primer R	GCTGGATT	D4_REP1
Sensor_PCR2_Barcode_3	CAAGCAGAAGACGGCATACGAGATTAACTCGGCCTGCTGAACCGCTCTTCCGATCT	PCR2 primer R	TAACTCGG	D4_REP2
Sensor_PCR2_Barcode_4	CAAGCAGAAGACGGCATACGAGATTAACAGTTCCTGCTGAACCGCTCTTCCGATCT	PCR2 primer R	TAACAGTT	D4_REP3
Sensor_PCR2_Barcode_5	CAAGCAGAAGACGGCATACGAGATATACTCAACCTGCTGAACCGCTCTTCCGATCT	PCR2 primer R	ATACTCAA	D16_REP1
Sensor_PCR2_Barcode_6	CAAGCAGAAGACGGCATACGAGATGCTGAGAACCTGCTGAACCGCTCTTCCGATCT	PCR2 primer R	GCTGAGAA	D16_REP2
Sensor_PCR2_Barcode_7	CAAGCAGAAGACGGCATACGAGATATTGGAGGCCTGCTGAACCGCTCTTCCGATCT	PCR2 primer R	ATTGGAGG	D16_REP3
Sensor_PCR2_Barcode_8	CAAGCAGAAGACGGCATACGAGATTAGTCTAACCTGCTGAACCGCTCTTCCGATCT	PCR2 primer R	TAGTCTAA	D16_Nut_REP1
Sensor_PCR2_Barcode_9	CAAGCAGAAGACGGCATACGAGATCGGTGACCCCTGCTGAACCGCTCTTCCGATCT	PCR2 primer R	CGGTGACC	D16_Nut_REP2
Sensor_PCR2_Barcode_10	CAAGCAGAAGACGGCATACGAGATTACAGAGGCCTGCTGAACCGCTCTTCCGATCT	PCR2 primer R	TACAGAGG	D16_Nut_REP3
Sensor_PCR2_Barcode_11	CAAGCAGAAGACGGCATACGAGATATTGTCAACCTGCTGAACCGCTCTTCCGATCT	PCR2 primer R	ATTGTCAA	D25_REP1
Sensor_PCR2_Barcode_12	CAAGCAGAAGACGGCATACGAGATTATGTCTTCCTGCTGAACCGCTCTTCCGATCT	PCR2 primer R	TATGTCTT	D25_REP2
Sensor_PCR2_Barcode_13	CAAGCAGAAGACGGCATACGAGATATTGGATTCCTGCTGAACCGCTCTTCCGATCT	PCR2 primer R	ATTGGATT	D25_REP3
Sensor_PCR2_Barcode_14	CAAGCAGAAGACGGCATACGAGATATACTCGGCCTGCTGAACCGCTCTTCCGATCT	PCR2 primer R	ATACTCGG	D25_Nut_REP1
Sensor_PCR2_Barcode_15	CAAGCAGAAGACGGCATACGAGATTATGAGAACCTGCTGAACCGCTCTTCCGATCT	PCR2 primer R	TATGAGAA	D25_Nut_REP2
Sensor_PCR2_Barcode_16	CAAGCAGAAGACGGCATACGAGATTAACTCAACCTGCTGAACCGCTCTTCCGATCT	PCR2 primer R	TAACTCAA	D25_Nut_REP3
Sensor_PCR2_Barcode_17	CAAGCAGAAGACGGCATACGAGATCGTGAGCCCCTGCTGAACCGCTCTTCCGATCT	PCR2 primer R	CGTGAGCC	D34_REP1
Sensor_PCR2_Barcode_18	CAAGCAGAAGACGGCATACGAGATATCAGAGGCCTGCTGAACCGCTCTTCCGATCT	PCR2 primer R	ATCAGAGG	D34_REP2
Sensor_PCR2_Barcode_19	CAAGCAGAAGACGGCATACGAGATTATGGAGGCCTGCTGAACCGCTCTTCCGATCT	PCR2 primer R	TATGGAGG	D34_REP3
Sensor_PCR2_Barcode_20	CAAGCAGAAGACGGCATACGAGATGCGTTCAACCTGCTGAACCGCTCTTCCGATCT	PCR2 primer R	GCGTTCAA	D34_Nut_REP1
Sensor_PCR2_Barcode_21	CAAGCAGAAGACGGCATACGAGATCGCAAGAACCTGCTGAACCGCTCTTCCGATCT	PCR2 primer R	CGCAAGAA	D34_Nut_REP2
Sensor_PCR2_Barcode_22	CAAGCAGAAGACGGCATACGAGATCGACAGCCCCTGCTGAACCGCTCTTCCGATCT	PCR2 primer R	CGACAGCC	D34_Nut_REP3

### Sheet: Illumina_seq_primers
Primer Name	Sequence (5' to 3')	Notes	Tm (NEB)	Tm (IDT Oligo Analyzer)
Sensor_read	ACCGCTCTTCCGATCTCTAGCGTTCGAGTTAGGAATTC	Read 1	76	65.7
Barcode_read	CGGTGTTTCGTCCTTTCCACAAAGATCGGAAGAGCGGTTCAGCAGG	Index 1	82	69.9
Protospacer_read	CCTGCTGAACCGCTCTTCCGATCTTTGTGGAAAGGACGAAACACCG	Index 2	82	69.9
Extension_read	CCGTTATCAACTTGAAAAAGTGGCACCGAGTCGGTGC	Read 2	77	66.6

### Sheet: SingularG4_deconvolution
Primer Name	Sequence (5' to 3')	Notes	Barcode Sequence	Exon #	Amino Acid coverage	Total length of PCR1 amplicon	Total length of PCR2 amplicon
PCR1_8F	ACACTCTTTCCCTACACGACGCTCTTCCGATCTYRYRtgcttacCTCGCTTAGTGC	PCR1 primer		8	272-302	206	280
PCR1_8R	GTGACTGGAGTTCAGACGTGTGCTCTTCCGATCTYRYRGGACGGAACAGCTTTGAG	PCR1 primer		8	272-302
PCR1_6F	ACACTCTTTCCCTACACGACGCTCTTCCGATCTYRYRCCCAGTTGCAAACCAGAC	PCR1 primer		6	188-224	229	303
PCR1_6R	GTGACTGGAGTTCAGACGTGTGCTCTTCCGATCTYRYRGATTCCTCACTGATTGCTCTTAG	PCR1 primer		6	188-224
PCR1_5AF	ACACTCTTTCCCTACACGACGCTCTTCCGATCTYRYRAGCTGCTCACCATCGCTATC	PCR1 primer		5	151-183	216	290
PCR1_5AR	GTGACTGGAGTTCAGACGTGTGCTCTTCCGATCTYRYRGCAGCTGTGGGTTGATTCCA	PCR1 primer		5	151-183
PCR1_7F	ACACTCTTTCCCTACACGACGCTCTTCCGATCTYRYRGTGGCAAGTGGCTCCTG	PCR1 primer		7	233-260	201	275
PCR1_7R	GTGACTGGAGTTCAGACGTGTGCTCTTCCGATCTYRYRGGCTCTGACTGTACCACCATC	PCR1 primer		7	233-260
PCR1_9F	ACACTCTTTCCCTACACGACGCTCTTCCGATCTYRYRAAACTTTCCACTTGATAAGAGGTC	PCR1 primer		9	309-331	205	279
PCR1_9R	GTGACTGGAGTTCAGACGTGTGCTCTTCCGATCTYRYRTCCTTGCCTCTTTCCTAGCAC	PCR1 primer		9	309-331
PCR1_10F	ACACTCTTTCCCTACACGACGCTCTTCCGATCTYRYRACCTGGAGTGAGCCCTG	PCR1 primer		10	332-361	203	277
PCR1_10R	GTGACTGGAGTTCAGACGTGTGCTCTTCCGATCTYRYRCCCTCCTCTGTTGCTGC	PCR1 primer		10	332-361
PCR1_4AF	ACACTCTTTCCCTACACGACGCTCTTCCGATCTYRYRCAAGAAGCCCAGACGGAAAC	PCR1 primer		4	71-107	226	300
PCR1_4AR	GTGACTGGAGTTCAGACGTGTGCTCTTCCGATCTYRYRCAGAATGCCAGAGGCTGCT	PCR1 primer		4	71-107
PCR1_4BF	ACACTCTTTCCCTACACGACGCTCTTCCGATCTYRYRAGCAGCCTCTGGCATTCTG	PCR1 primer		4	33-63	212	286
PCR1_4BR	GTGACTGGAGTTCAGACGTGTGCTCTTCCGATCTYRYRCTGCTCTTTTCACCCATCTAC	PCR1 primer		4	33-63
PCR1_5BF	ACACTCTTTCCCTACACGACGCTCTTCCGATCTYRYRTGTGGAATCAACCCACAGCTG	PCR1 primer		5	126-143	191	265
PCR1_5BR	GTGACTGGAGTTCAGACGTGTGCTCTTCCGATCTYRYRgtgccctgactttcaactctg	PCR1 primer		5	126-143
PCR2_F_1	ACAAAGGCAGCCACGCACTCCTTCCCTGTCGGTTCAAACACTCTTTCCCTACACGACGCTCTTCCGATCT	PCR2 primer	CGGTTCAA
PCR2_F_2	ACAAAGGCAGCCACGCACTCCTTCCCTGTGCTGGATTACACTCTTTCCCTACACGACGCTCTTCCGATCT	PCR2 primer	GCTGGATT
PCR2_F_3	ACAAAGGCAGCCACGCACTCCTTCCCTGTTAACTCGGACACTCTTTCCCTACACGACGCTCTTCCGATCT	PCR2 primer	TAACTCGG
PCR2_F_4	ACAAAGGCAGCCACGCACTCCTTCCCTGTTAACAGTTACACTCTTTCCCTACACGACGCTCTTCCGATCT	PCR2 primer	TAACAGTT
PCR2_F_5	ACAAAGGCAGCCACGCACTCCTTCCCTGTATACTCAAACACTCTTTCCCTACACGACGCTCTTCCGATCT	PCR2 primer	ATACTCAA
PCR2_F_6	ACAAAGGCAGCCACGCACTCCTTCCCTGTGCTGAGAAACACTCTTTCCCTACACGACGCTCTTCCGATCT	PCR2 primer	GCTGAGAA
PCR2_F_7	ACAAAGGCAGCCACGCACTCCTTCCCTGTATTGGAGGACACTCTTTCCCTACACGACGCTCTTCCGATCT	PCR2 primer	ATTGGAGG
PCR2_F_8	ACAAAGGCAGCCACGCACTCCTTCCCTGTTAGTCTAAACACTCTTTCCCTACACGACGCTCTTCCGATCT	PCR2 primer	TAGTCTAA
PCR2_F_9	ACAAAGGCAGCCACGCACTCCTTCCCTGTCGGTGACCACACTCTTTCCCTACACGACGCTCTTCCGATCT	PCR2 primer	CGGTGACC
PCR2_F_10	ACAAAGGCAGCCACGCACTCCTTCCCTGTTACAGAGGACACTCTTTCCCTACACGACGCTCTTCCGATCT	PCR2 primer	TACAGAGG
PCR2_F_11	ACAAAGGCAGCCACGCACTCCTTCCCTGTATTGTCAAACACTCTTTCCCTACACGACGCTCTTCCGATCT	PCR2 primer	ATTGTCAA
PCR2_F_12	ACAAAGGCAGCCACGCACTCCTTCCCTGTTATGTCTTACACTCTTTCCCTACACGACGCTCTTCCGATCT	PCR2 primer	TATGTCTT
PCR2_F_13	ACAAAGGCAGCCACGCACTCCTTCCCTGTATTGGATTACACTCTTTCCCTACACGACGCTCTTCCGATCT	PCR2 primer	ATTGGATT
PCR2_F_14	ACAAAGGCAGCCACGCACTCCTTCCCTGTATACTCGGACACTCTTTCCCTACACGACGCTCTTCCGATCT	PCR2 primer	ATACTCGG
PCR2_F_15	ACAAAGGCAGCCACGCACTCCTTCCCTGTTATGAGAAACACTCTTTCCCTACACGACGCTCTTCCGATCT	PCR2 primer	TATGAGAA
PCR2_F_16	ACAAAGGCAGCCACGCACTCCTTCCCTGTTAACTCAAACACTCTTTCCCTACACGACGCTCTTCCGATCT	PCR2 primer	TAACTCAA
PCR2_R_1	CTCCAGCGAGATGACCCTCACCAACCACTATCAGATTGTGACTGGAGTTCAGACGTGTGCTCTTCCGATCT	PCR2 primer	ATCAGATT
PCR2_R_2	CTCCAGCGAGATGACCCTCACCAACCACTTAGTGATTGTGACTGGAGTTCAGACGTGTGCTCTTCCGATCT	PCR2 primer	TAGTGATT
PCR2_R_3	CTCCAGCGAGATGACCCTCACCAACCACTCGGTTCGGGTGACTGGAGTTCAGACGTGTGCTCTTCCGATCT	PCR2 primer	CGGTTCGG
PCR2_R_4	CTCCAGCGAGATGACCCTCACCAACCACTTATGGACCGTGACTGGAGTTCAGACGTGTGCTCTTCCGATCT	PCR2 primer	TATGGACC
PCR2_R_5	CTCCAGCGAGATGACCCTCACCAACCACTGCCAAGTTGTGACTGGAGTTCAGACGTGTGCTCTTCCGATCT	PCR2 primer	GCCAAGTT
PCR2_R_6	CTCCAGCGAGATGACCCTCACCAACCACTCGCAGACCGTGACTGGAGTTCAGACGTGTGCTCTTCCGATCT	PCR2 primer	CGCAGACC
PCR2_R_7	CTCCAGCGAGATGACCCTCACCAACCACTCGACCTCCGTGACTGGAGTTCAGACGTGTGCTCTTCCGATCT	PCR2 primer	CGACCTCC
PCR2_R_8	CTCCAGCGAGATGACCCTCACCAACCACTGCCACTGGGTGACTGGAGTTCAGACGTGTGCTCTTCCGATCT	PCR2 primer	GCCACTGG
PCR2_R_9	CTCCAGCGAGATGACCCTCACCAACCACTGCGTAGTTGTGACTGGAGTTCAGACGTGTGCTCTTCCGATCT	PCR2 primer	GCGTAGTT
PCR2_R_10	CTCCAGCGAGATGACCCTCACCAACCACTCGCAAGTTGTGACTGGAGTTCAGACGTGTGCTCTTCCGATCT	PCR2 primer	CGCAAGTT
PCR2_R_11	CTCCAGCGAGATGACCCTCACCAACCACTCGACAGTTGTGACTGGAGTTCAGACGTGTGCTCTTCCGATCT	PCR2 primer	CGACAGTT
PCR2_R_12	CTCCAGCGAGATGACCCTCACCAACCACTTAGTAGCCGTGACTGGAGTTCAGACGTGTGCTCTTCCGATCT	PCR2 primer	TAGTAGCC
PCR2_R_13	CTCCAGCGAGATGACCCTCACCAACCACTCGTGTCAAGTGACTGGAGTTCAGACGTGTGCTCTTCCGATCT	PCR2 primer	CGTGTCAA
PCR2_R_14	CTCCAGCGAGATGACCCTCACCAACCACTGCGTTCTTGTGACTGGAGTTCAGACGTGTGCTCTTCCGATCT	PCR2 primer	GCGTTCTT
PCR2_R_15	CTCCAGCGAGATGACCCTCACCAACCACTGCCAAGCCGTGACTGGAGTTCAGACGTGTGCTCTTCCGATCT	PCR2 primer	GCCAAGCC
PCR2_R_16	CTCCAGCGAGATGACCCTCACCAACCACTGCACCTCCGTGACTGGAGTTCAGACGTGTGCTCTTCCGATCT	PCR2 primer	GCACCTCC
KEY
Singular SP1	ACACTCTTTCCCTACACGACGCTCTTCCGATCT
Singular SP2	GTGACTGGAGTTCAGACGTGTGCTCTTCCGATCT
Singular S1	ACAAAGGCAGCCACGCACTCCTTCCCTGT
Singular S2	CTCCAGCGAGATGACCCTCACCAACCACT

### Sheet: SingularG4_seq_primers
Primer Name	Sequence (5' to 3')	Notes
Read1	ACACTCTTTCCCTACACGACGCTCTTCCGATCT	Singular-adapted TruSeq
Read2	GTGACTGGAGTTCAGACGTGTGCTCTTCCGATCT	Singular-adapted TruSeq
Index1	ACAAAGGCAGCCACGCACTCCTTCCCTGT	Singular-adapted TruSeq
Index2	CTCCAGCGAGATGACCCTCACCAACCACT	Singular-adapted TruSeq
